# Fine-scale spatial genetic structure in a locally abundant native bunchgrass (*Achnatherum thurberianum*) including distinct lineages revealed within seed transfer zones

**DOI:** 10.1101/2022.06.22.497217

**Authors:** Carolina Osuna-Mascaró, Alison C. Agneray, Lanie M. Galland, Elizabeth A. Leger, Thomas L. Parchman

## Abstract

Analyses of the factors shaping spatial genetic structure in widespread plant species are important for understanding evolutionary history and local adaptation and have applied significance for guiding conservation and restoration decisions. Thurber’s needlegrass (*Achnatherum thurberianum*) is a widespread, locally abundant grass that inhabits heterogeneous arid environments of western North America and is of restoration significance. It is a common component of shrubland steppe communities in the Great Basin Desert, where drought, fire, and invasive grasses have degraded natural communities. Using a reduced representation sequencing approach, we generated SNP data at 5,677 loci across 246 individuals from 17 *A. thurberianum* populations spanning five previously delineated seed zones from the western Great Basin. Analyses revealed pronounced population genetic structure, with individuals forming consistent geographical clusters across a variety of population genetic analyses and spatial scales. Low levels of genetic diversity within populations, as well as high population estimates of linkage disequilibrium and inbreeding, were consistent with self-fertilization as a contributor to population differentiation. Moreover, variance partitioning and partial RDA indicated local adaptation to the environment as an additional factor influencing the spatial distribution of genetic variation. The environmental variables driving these results were similar to those implicated in recent genecological work which inferred local adaptation in order to delineate seed zones. However, our analyses also reveal a complex evolutionary history of *A. thurberanium* in the Great Basin, where previously delineated seed zones contain distantly related populations. Overall, our results indicate that numerous factors shape genetic variation in *A. thurberianum* and that evolutionary history, along with differentiation across distinct geographic and environmental scales, should be considered for conservation and restoration plans.
