## Supplementary material for "Fine-scale spatial genetic structure in a locally abundant native bunchgrass (*Achnatherum thurberianum*) including distinct lineages revealed within seed transfer zones": Table S4

	AH	AS	BM	BV	DH	EW	FR	GB	HO	JC	LV	MD	PL	PT	SC	SS	VM
AH	0	0.02455154	0.03599737	0.18811044	0.3030873	0.30585451	0.03718416	0.22277811	0.04990678	0.21530206	0.22555167	0.21965323	0.24592747	0.23571014	0.03126722	0.20184171	0.22456606
AS	0.02455154	0	0.03502803	0.1904012	0.30504707	0.30627969	0.03473407	0.22735316	0.04884289	0.21750813	0.22500642	0.22319446	0.2429262	0.23499405	0.02906909	0.2044423	0.22568765
BM	0.03599737	0.03502803	0	0.18914591	0.30690705	0.30378172	0.04148891	0.22492701	0.05654367	0.21648762	0.22293814	0.22145021	0.24137825	0.23400018	0.03465313	0.2061594	0.22189048
BV	0.18811044	0.1904012	0.18914591	0	0.26644572	0.26374995	0.18950041	0.15383321	0.16270071	0.15675067	0.15997019	0.15148236	0.18241019	0.17326131	0.19038993	0.13987772	0.16349472
DH	0.3030873	0.30504707	0.30690705	0.26644572	0	0.22791262	0.30498922	0.27079827	0.27355581	0.2655081	0.25989522	0.26784242	0.2480049	0.24399845	0.30764996	0.25224443	0.23866901
EW	0.30585451	0.30627969	0.30378172	0.26374995	0.22791262	0	0.30574017	0.25745074	0.27954705	0.25867156	0.24805388	0.2573591	0.22804195	0.22611793	0.31008221	0.24726832	0.21869693
FR	0.03718416	0.03473407	0.04148891	0.18950041	0.30498922	0.30574017	0	0.22581964	0.05570926	0.21826993	0.22539898	0.22292399	0.24455783	0.23669091	0.03549687	0.20425808	0.22612998
GB	0.22277811	0.22735316	0.22492701	0.15383321	0.27079827	0.25745074	0.22581964	0	0.18854945	0.07576912	0.07746855	0.02303962	0.14299674	0.12445317	0.22746994	0.05334368	0.12274054
HO	0.04990678	0.04884289	0.05654367	0.16270071	0.27355581	0.27954705	0.05570926	0.18854945	0	0.17782536	0.18862437	0.1829804	0.20898121	0.20334486	0.05336586	0.16626241	0.19090056
JC	0.21530206	0.21750813	0.21648762	0.15675067	0.2655081	0.25867156	0.21826993	0.07576912	0.17782536	0	0.09195017	0.06826867	0.14570492	0.11813274	0.2184876	0.03048189	0.12199715
LV	0.22555167	0.22500642	0.22293814	0.15997019	0.25989522	0.24805388	0.22539898	0.07746855	0.18862437	0.09195017	0	0.07182569	0.08767191	0.09677359	0.22696216	0.07398454	0.08750547
MD	0.21965323	0.22319446	0.22145021	0.15148236	0.26784242	0.2573591	0.22292399	0.02303962	0.1829804	0.06826867	0.07182569	0	0.13883699	0.12058578	0.22360967	0.04531911	0.11662562
PL	0.24592747	0.2429262	0.24137825	0.18241019	0.2480049	0.22804195	0.24455783	0.14299674	0.20898121	0.14570492	0.08767191	0.13883699	0	0.09169221	0.24367078	0.12793599	0.05839492
PT	0.23571014	0.23499405	0.23400018	0.17326131	0.24399845	0.22611793	0.23669091	0.12445317	0.20334486	0.11813274	0.09677359	0.12058578	0.09169221	0	0.23544357	0.10472331	0.0950573
SC	0.03126722	0.02906909	0.03465313	0.19038993	0.30764996	0.31008221	0.03549687	0.22746994	0.05336586	0.2184876	0.22696216	0.22360967	0.24367078	0.23544357	0	0.20569611	0.22687392
SS	0.20184171	0.2044423	0.2061594	0.13987772	0.25224443	0.24726832	0.20425808	0.05334368	0.16626241	0.03048189	0.07398454	0.04531911	0.12793599	0.10472331	0.20569611	0	0.10312286
VM	0.22456606	0.22568765	0.22189048	0.16349472	0.23866901	0.21869693	0.22612998	0.12274054	0.19090056	0.12199715	0.08750547	0.11662562	0.05839492	0.0950573	0.22687392	0.10312286	0
Bootstrap	values
	AH	AS	BM	BV	DH	EW	FR	GB	HO	JC	LV	MD	PL	PT	SC	SS	VM
AH	NA	0.4381463	0.5548054	0.7582905	0.862705	0.8940217	0.5501907	0.8009213	0.514907	0.7985442	0.7745976	0.8037476	0.8236019	0.836636	0.4886056	0.7679713	0.8052715
AS	0.3841946	NA	0.5683157	0.7764327	0.8707072	0.9011536	0.5582013	0.8141863	0.5327442	0.809954	0.787304	0.8176951	0.8319955	0.8476897	0.4940938	0.7821249	0.8200815
BM	0.4983713	0.5046686	NA	0.7889293	0.8795135	0.9053105	0.6133679	0.8249111	0.5876682	0.8207844	0.7983388	0.8267424	0.8389642	0.8558063	0.548618	0.7948679	0.8306031
BV	0.7352616	0.753893	0.7636459	NA	0.7847021	0.8168635	0.7777854	0.6616048	0.6972369	0.676409	0.6494697	0.6726021	0.7005897	0.7007159	0.7752929	0.6126693	0.6644014
DH	0.8452166	0.8563767	0.8622362	0.763539	NA	0.8341505	0.8738641	0.7957134	0.8133675	0.7977939	0.765235	0.8017703	0.7861553	0.802818	0.8688137	0.7626494	0.7764742
EW	0.8783854	0.8859661	0.8888133	0.7987098	0.8156641	NA	0.9054352	0.8239031	0.8526823	0.8286562	0.7977545	0.8305635	0.8155849	0.8388079	0.8994022	0.8025277	0.809619
FR	0.5085393	0.4997065	0.5565828	0.7571045	0.8603357	0.8915238	NA	0.8175928	0.5720465	0.8161523	0.7915404	0.8196891	0.8375722	0.8524922	0.5488602	0.7857988	0.8238386
GB	0.7758175	0.7930538	0.8014575	0.6314688	0.7760831	0.8065095	0.7996026	NA	0.7328556	0.5156367	0.4816726	0.2362744	0.6599499	0.6464671	0.8129906	0.3874461	0.6150905
HO	0.4703591	0.4873377	0.538907	0.6695532	0.7933297	0.8340722	0.5301681	0.7073132	NA	0.7320288	0.7099636	0.738091	0.7535495	0.7648777	0.5461877	0.6824895	0.7313526
JC	0.7749871	0.7888573	0.7983775	0.6505446	0.7770517	0.8115683	0.7947513	0.4791071	0.7029462	NA	0.5353314	0.5074439	0.6719503	0.6421238	0.8088347	0.2779044	0.6244581
LV	0.7537827	0.7668715	0.7785227	0.6242164	0.7451415	0.7789623	0.7739154	0.4419769	0.6898891	0.5062993	NA	0.4797075	0.5230145	0.5487319	0.7882241	0.4353739	0.5017379
MD	0.7794006	0.7969911	0.8036258	0.6432901	0.7804947	0.813464	0.801387	0.1992173	0.7103849	0.4662691	0.4421077	NA	0.6662835	0.6500669	0.8160606	0.3664239	0.6184875
PL	0.800303	0.8121095	0.8184893	0.6688832	0.7600137	0.7966814	0.8187304	0.6241127	0.7295041	0.6372993	0.4826797	0.6305185	NA	0.5884116	0.8282213	0.6136611	0.450323
PT	0.8124549	0.8266832	0.833119	0.6707638	0.7751408	0.816624	0.8352006	0.6091912	0.7420517	0.6035071	0.5130083	0.612439	0.5421181	NA	0.8425983	0.5812223	0.5877566
SC	0.441014	0.4322706	0.4930594	0.7528763	0.8536278	0.8853198	0.50524	0.7931312	0.5123621	0.788571	0.7686164	0.7946612	0.8073957	0.8229356	NA	0.7794287	0.8169956
SS	0.739587	0.7556143	0.7691368	0.5765702	0.7407466	0.7814624	0.7632292	0.3399881	0.6515144	0.230449	0.3971302	0.3163408	0.5734949	0.5312998	0.7555634	NA	0.5463611
VM	0.7825421	0.7959215	0.8040112	0.6376172	0.7493949	0.785401	0.8046526	0.5793391	0.7046233	0.5868335	0.465691	0.5791253	0.4075067	0.5425078	0.7940393	0.5055829	NA
