## Supplementary material for "Fine-scale spatial genetic structure in a locally abundant native bunchgrass (*Achnatherum thurberianum*) including distinct lineages revealed within seed transfer zones": Table S5

	population_1	population_2	x_1	y_1	x_2	y_2	geogrDist	PC1_1	PC2_1	PC1_2	PC2_2	PCDist	ratioPCToGeogrDist
1	1	2	-118.8715	43.0529	-119.954	42.9989	88.1988450665	2.8294198323	0.7529068073	10.6085641766	7.3633015163	10.2084477243	0.1157435533
2	1	3	-118.8715	43.0529	-118.577409	41.855409	135.3229627635	2.8294198323	0.7529068073	-11.3787817742	1.013116596	14.2105841549	0.1050123635
3	1	4	-118.8715	43.0529	-120.54402	41.41059	228.7042810486	2.8294198323	0.7529068073	11.3770531938	8.2427306662	11.3648360095	0.0496922749
4	1	5	-118.8715	43.0529	-119.56711	40.85155	251.444523398	2.8294198323	0.7529068073	10.3593148008	7.3557208148	10.0148125821	0.039829114
5	1	6	-118.8715	43.0529	-120.31685	40.73664	283.9721174998	2.8294198323	0.7529068073	8.8965893292	6.1887518649	8.1461007357	0.0286862696
6	1	7	-118.8715	43.0529	-119.90043	39.91538	359.2418570721	2.8294198323	0.7529068073	9.4965117774	-0.0518875837	6.715490229	0.0186935072
7	1	8	-118.8715	43.0529	-120.010468	39.625991	392.7282765689	2.8294198323	0.7529068073	11.4144477143	5.3700216222	9.7478435025	0.0248208344
8	1	9	-118.8715	43.0529	-119.8993	39.6065	392.7045420651	2.8294198323	0.7529068073	9.8855477907	-0.8890202713	7.244643973	0.0184480779
9	1	10	-118.8715	43.0529	-117.159999	39.600807	409.5707177817	2.8294198323	0.7529068073	-15.4517097325	0.840064407	18.281337331	0.0446353622
10	1	11	-118.8715	43.0529	-119.9022	39.5048	403.812823667	2.8294198323	0.7529068073	9.5193145089	0.6823385103	6.6902668607	0.0165677425
11	1	12	-118.8715	43.0529	-117.04945	39.473104	426.1639180372	2.8294198323	0.7529068073	-15.9701601602	0.7048760515	18.7996413489	0.0441136393
12	1	13	-118.8715	43.0529	-117.62386	39.38344	421.1437382054	2.8294198323	0.7529068073	-16.5683760218	0.9120547186	19.3984487022	0.046061349
13	1	14	-118.8715	43.0529	-117.7243	39.26398	432.1037981405	2.8294198323	0.7529068073	-15.7441392882	0.6893298787	18.5736679315	0.0429842737
14	1	15	-118.8715	43.0529	-119.60815	39.211	431.6263426732	2.8294198323	0.7529068073	6.4512101167	-19.3752134511	20.4513713476	0.0473821204
15	1	16	-118.8715	43.0529	-118.081634	38.570527	502.8231968861	2.8294198323	0.7529068073	-16.3106092381	0.6793752795	19.1401703154	0.0380654083
16	1	17	-118.8715	43.0529	-119.212272	38.348308	523.9135030604	2.8294198323	0.7529068073	7.9116955803	-20.4191564684	21.7735112035	0.0415593625
17	2	3	-119.954	42.9989	-118.577409	41.855409	170.0922713002	10.6085641766	7.3633015163	-11.3787817742	1.013116596	22.8859832754	0.1345504008
18	2	4	-119.954	42.9989	-120.54402	41.41059	183.1750054986	10.6085641766	7.3633015163	11.3770531938	8.2427306662	1.1678916899	0.0063758245
19	2	5	-119.954	42.9989	-119.56711	40.85155	240.9093455157	10.6085641766	7.3633015163	10.3593148008	7.3557208148	0.2493646294	0.0010350974
20	2	6	-119.954	42.9989	-120.31685	40.73664	253.339067956	10.6085641766	7.3633015163	8.8965893292	6.1887518649	2.0761562469	0.0081951681
21	2	7	-119.954	42.9989	-119.90043	39.91538	342.9008183851	10.6085641766	7.3633015163	9.4965117774	-0.0518875837	7.4981124243	0.021866709
22	2	8	-119.954	42.9989	-120.010468	39.625991	375.0799926605	10.6085641766	7.3633015163	11.4144477143	5.3700216222	2.1500262819	0.0057321807
23	2	9	-119.954	42.9989	-119.8993	39.6065	377.245315321	10.6085641766	7.3633015163	9.8855477907	-0.8890202713	8.2839343056	0.0219590117
24	2	10	-119.954	42.9989	-117.159999	39.600807	444.0609630979	10.6085641766	7.3633015163	-15.4517097325	0.840064407	26.864297843	0.0604968688
25	2	11	-119.954	42.9989	-119.9022	39.5048	388.5503003572	10.6085641766	7.3633015163	9.5193145089	0.6823385103	6.7691750994	0.0174216185
26	2	12	-119.954	42.9989	-117.04945	39.473104	461.1125256222	10.6085641766	7.3633015163	-15.9701601602	0.7048760515	27.4000587051	0.0594216318
27	2	13	-119.954	42.9989	-117.62386	39.38344	446.758107233	10.6085641766	7.3633015163	-16.5683760218	0.9120547186	27.9321439168	0.0625218512
28	2	14	-119.954	42.9989	-117.7243	39.26398	455.3106497014	10.6085641766	7.3633015163	-15.7441392882	0.6893298787	27.1846809311	0.0597057876
29	2	15	-119.954	42.9989	-119.60815	39.211	422.1896905639	10.6085641766	7.3633015163	6.4512101167	-19.3752134511	27.0597815113	0.0640938946
30	2	16	-119.954	42.9989	-118.081634	38.570527	516.9911640218	10.6085641766	7.3633015163	-16.3106092381	0.6793752795	27.7365601196	0.0536499694
31	2	17	-119.954	42.9989	-119.212272	38.348308	520.8851561508	10.6085641766	7.3633015163	7.9116955803	-20.4191564684	27.9130448339	0.0535877141
32	3	4	-118.577409	41.855409	-120.54402	41.41059	170.7582047384	-11.3787817742	1.013116596	11.3770531938	8.2427306662	23.8766694641	0.1398273629
33	3	5	-118.577409	41.855409	-119.56711	40.85155	138.8648528752	-11.3787817742	1.013116596	10.3593148008	7.3557208148	22.6445020034	0.163068635
34	3	6	-118.577409	41.855409	-120.31685	40.73664	191.2839841634	-11.3787817742	1.013116596	8.8965893292	6.1887518649	20.9255316257	0.1093951055
35	3	7	-118.577409	41.855409	-119.90043	39.91538	242.6966402187	-11.3787817742	1.013116596	9.4965117774	-0.0518875837	20.9024427943	0.0861258021
36	3	8	-118.577409	41.855409	-120.010468	39.625991	275.7260278894	-11.3787817742	1.013116596	11.4144477143	5.3700216222	23.2059029543	0.0841629031
37	3	9	-118.577409	41.855409	-119.8993	39.6065	273.7421818237	-11.3787817742	1.013116596	9.8855477907	-0.8890202713	21.3492350333	0.0779903005
38	3	10	-118.577409	41.855409	-117.159999	39.600807	277.6866643194	-11.3787817742	1.013116596	-15.4517097325	0.840064407	4.0766026558	0.0146805849
39	3	11	-118.577409	41.855409	-119.9022	39.5048	284.2384389066	-11.3787817742	1.013116596	9.5193145089	0.6823385103	20.9007139208	0.0735323273
40	3	12	-118.577409	41.855409	-117.04945	39.473104	294.5731275081	-11.3787817742	1.013116596	-15.9701601602	0.7048760515	4.6017135631	0.0156216339
41	3	13	-118.577409	41.855409	-117.62386	39.38344	286.4049736667	-11.3787817742	1.013116596	-16.5683760218	0.9120547186	5.1905781911	0.0181232125
42	3	14	-118.577409	41.855409	-117.7243	39.26398	297.024659545	-11.3787817742	1.013116596	-15.7441392882	0.6893298787	4.3773489767	0.0147373251
43	3	15	-118.577409	41.855409	-119.60815	39.211	306.6692665851	-11.3787817742	1.013116596	6.4512101167	-19.3752134511	27.0849148593	0.0883196258
44	3	16	-118.577409	41.855409	-118.081634	38.570527	367.6781397618	-11.3787817742	1.013116596	-16.3106092381	0.6793752795	4.943106857	0.0134441141
45	3	17	-118.577409	41.855409	-119.212272	38.348308	393.6887789442	-11.3787817742	1.013116596	7.9116955803	-20.4191564684	28.8351321355	0.0732434697
46	4	5	-120.54402	41.41059	-119.56711	40.85155	102.7533791582	11.3770531938	8.2427306662	10.3593148008	7.3557208148	1.3500288564	0.0131385349
47	4	6	-120.54402	41.41059	-120.31685	40.73664	77.3213420078	11.3770531938	8.2427306662	8.8965893292	6.1887518649	3.2204859726	0.0416506735
48	4	7	-120.54402	41.41059	-119.90043	39.91538	174.8960956354	11.3770531938	8.2427306662	9.4965117774	-0.0518875837	8.5051236282	0.0486295797
49	4	8	-120.54402	41.41059	-120.010468	39.625991	203.4978486913	11.3770531938	8.2427306662	11.4144477143	5.3700216222	2.872952419	0.0141178516
50	4	9	-120.54402	41.41059	-119.8993	39.6065	207.8767999824	11.3770531938	8.2427306662	9.8855477907	-0.8890202713	9.2527543765	0.0445107601
51	4	10	-120.54402	41.41059	-117.159999	39.600807	349.7453128801	11.3770531938	8.2427306662	-15.4517097325	0.840064407	27.8313130826	0.079575943
52	4	11	-120.54402	41.41059	-119.9022	39.5048	218.7589310955	11.3770531938	8.2427306662	9.5193145089	0.6823385103	7.7852888561	0.0355884389
53	4	12	-120.54402	41.41059	-117.04945	39.473104	365.8334424464	11.3770531938	8.2427306662	-15.9701601602	0.7048760515	28.367046558	0.0775408786
54	4	13	-120.54402	41.41059	-117.62386	39.38344	334.5662339067	11.3770531938	8.2427306662	-16.5683760218	0.9120547186	28.8909297859	0.0863533939
55	4	14	-120.54402	41.41059	-117.7243	39.26398	337.7366735887	11.3770531938	8.2427306662	-15.7441392882	0.6893298787	28.1533824807	0.0833589737
56	4	15	-120.54402	41.41059	-119.60815	39.211	257.1292714147	11.3770531938	8.2427306662	6.4512101167	-19.3752134511	28.0537834755	0.1091038112
57	4	16	-120.54402	41.41059	-118.081634	38.570527	379.0844446808	11.3770531938	8.2427306662	-16.3106092381	0.6793752795	28.7021078608	0.0757142855
58	4	17	-120.54402	41.41059	-119.212272	38.348308	358.9584977306	11.3770531938	8.2427306662	7.9116955803	-20.4191564684	28.8706161609	0.0804288416
59	5	6	-119.56711	40.85155	-120.31685	40.73664	64.3944125549	10.3593148008	7.3557208148	8.8965893292	6.1887518649	1.8711981015	0.0290583923
60	5	7	-119.56711	40.85155	-119.90043	39.91538	107.8575876482	10.3593148008	7.3557208148	9.4965117774	-0.0518875837	7.457686722	0.0691438302
61	5	8	-119.56711	40.85155	-120.010468	39.625991	141.376092577	10.3593148008	7.3557208148	11.4144477143	5.3700216222	2.2486233008	0.0159052585
62	5	9	-119.56711	40.85155	-119.8993	39.6065	141.2859610075	10.3593148008	7.3557208148	9.8855477907	-0.8890202713	8.2583418891	0.0584512561
63	5	10	-119.56711	40.85155	-117.159999	39.600807	247.1769515323	10.3593148008	7.3557208148	-15.4517097325	0.840064407	26.6207206116	0.1076990409
64	5	11	-119.56711	40.85155	-119.9022	39.5048	152.4333477522	10.3593148008	7.3557208148	9.5193145089	0.6823385103	6.7260413225	0.0441244742
65	5	12	-119.56711	40.85155	-117.04945	39.473104	263.1648595616	10.3593148008	7.3557208148	-15.9701601602	0.7048760515	27.1564907119	0.1031919336
66	5	13	-119.56711	40.85155	-117.62386	39.38344	232.2677888028	10.3593148008	7.3557208148	-16.5683760218	0.9120547186	27.68792816	0.1192069219
67	5	14	-119.56711	40.85155	-117.7243	39.26398	236.125309742	10.3593148008	7.3557208148	-15.7441392882	0.6893298787	26.9412524484	0.1140972667
68	5	15	-119.56711	40.85155	-119.60815	39.211	182.4542916545	10.3593148008	7.3557208148	6.4512101167	-19.3752134511	27.0151092715	0.1480650799
69	5	16	-119.56711	40.85155	-118.081634	38.570527	283.6749150098	10.3593148008	7.3557208148	-16.3106092381	0.6793752795	27.4928797682	0.096916852
70	5	17	-119.56711	40.85155	-119.212272	38.348308	280.0023346987	10.3593148008	7.3557208148	7.9116955803	-20.4191564684	27.8825150936	0.0995795807
71	6	7	-120.31685	40.73664	-119.90043	39.91538	97.9051158409	8.8965893292	6.1887518649	9.4965117774	-0.0518875837	6.2694088774	0.0640355596
72	6	8	-120.31685	40.73664	-120.010468	39.625991	126.2112964306	8.8965893292	6.1887518649	11.4144477143	5.3700216222	2.6476272505	0.020977736
73	6	9	-120.31685	40.73664	-119.8993	39.6065	130.5772712766	8.8965893292	6.1887518649	9.8855477907	-0.8890202713	7.1465304344	0.0547302786
74	6	10	-120.31685	40.73664	-117.159999	39.600807	296.4571828407	8.8965893292	6.1887518649	-15.4517097325	0.840064407	24.92886128	0.084089247
75	6	11	-120.31685	40.73664	-119.9022	39.5048	141.4387215532	8.8965893292	6.1887518649	9.5193145089	0.6823385103	5.5415137535	0.0391796086
76	6	12	-120.31685	40.73664	-117.04945	39.473104	311.3588157462	8.8965893292	6.1887518649	-15.9701601602	0.7048760515	25.4642518859	0.081784265
77	6	13	-120.31685	40.73664	-117.62386	39.38344	274.1465128831	8.8965893292	6.1887518649	-16.5683760218	0.9120547186	26.0059222698	0.0948614009
78	6	14	-120.31685	40.73664	-117.7243	39.26398	274.9004775212	8.8965893292	6.1887518649	-15.7441392882	0.6893298787	25.2469631635	0.0918403758
79	6	15	-120.31685	40.73664	-119.60815	39.211	180.0699929065	8.8965893292	6.1887518649	6.4512101167	-19.3752134511	25.6806581335	0.1426148672
80	6	16	-120.31685	40.73664	-118.081634	38.570527	307.5984884397	8.8965893292	6.1887518649	-16.3106092381	0.6793752795	25.8022497076	0.0838828885
81	6	17	-120.31685	40.73664	-119.212272	38.348308	281.9479165808	8.8965893292	6.1887518649	7.9116955803	-20.4191564684	26.6261300524	0.0944363426
82	7	8	-119.90043	39.91538	-120.010468	39.625991	33.5246921961	9.4965117774	-0.0518875837	11.4144477143	5.3700216222	5.7511370785	0.1715492881
83	7	9	-119.90043	39.91538	-119.8993	39.6065	34.3460247589	9.4965117774	-0.0518875837	9.8855477907	-0.8890202713	0.9231143787	0.0268768914
84	7	10	-119.90043	39.91538	-117.159999	39.600807	236.8427044905	9.4965117774	-0.0518875837	-15.4517097325	0.840064407	24.9641610085	0.1054039687
85	7	11	-119.90043	39.91538	-119.9022	39.5048	45.6546640395	9.4965117774	-0.0518875837	9.5193145089	0.6823385103	0.7345800989	0.0160899245
86	7	12	-119.90043	39.91538	-117.04945	39.473104	248.8273730519	9.4965117774	-0.0518875837	-15.9701601602	0.7048760515	25.4779133913	0.1023919237
87	7	13	-119.90043	39.91538	-117.62386	39.38344	203.6810535561	9.4965117774	-0.0518875837	-16.5683760218	0.9120547186	26.0827061622	0.1280566145
88	7	14	-119.90043	39.91538	-117.7243	39.26398	200.0389294432	9.4965117774	-0.0518875837	-15.7441392882	0.6893298787	25.2515320237	0.1262330892
89	7	15	-119.90043	39.91538	-119.60815	39.211	82.2331900951	9.4965117774	-0.0518875837	6.4512101167	-19.3752134511	19.5618195672	0.2378822899
90	7	16	-119.90043	39.91538	-118.081634	38.570527	216.5434911147	9.4965117774	-0.0518875837	-16.3106092381	0.6793752795	25.8174793596	0.119225377
91	7	17	-119.90043	39.91538	-119.212272	38.348308	184.0806410649	9.4965117774	-0.0518875837	7.9116955803	-20.4191564684	20.4288346265	0.1109776373
92	8	9	-120.010468	39.625991	-119.8993	39.6065	9.7658506477	11.4144477143	5.3700216222	9.8855477907	-0.8890202713	6.4430691755	0.6597550391
93	8	10	-120.010468	39.625991	-117.159999	39.600807	244.1786580587	11.4144477143	5.3700216222	-15.4517097325	0.840064407	27.245383615	0.111579709
94	8	11	-120.010468	39.625991	-119.9022	39.5048	16.3624463042	11.4144477143	5.3700216222	9.5193145089	0.6823385103	5.0562736104	0.3090169719
95	8	12	-120.010468	39.625991	-117.04945	39.473104	254.4332261841	11.4144477143	5.3700216222	-15.9701601602	0.7048760515	27.7791348252	0.1091804527
96	8	13	-120.010468	39.625991	-117.62386	39.38344	206.5210454677	11.4144477143	5.3700216222	-16.5683760218	0.9120547186	28.3356999765	0.1372049028
97	8	14	-120.010468	39.625991	-117.7243	39.26398	200.3885212591	11.4144477143	5.3700216222	-15.7441392882	0.6893298787	27.5589862508	0.1375277689
98	8	15	-120.010468	39.625991	-119.60815	39.211	57.65154929	11.4144477143	5.3700216222	6.4512101167	-19.3752134511	25.2380741397	0.4377692265
99	8	16	-120.010468	39.625991	-118.081634	38.570527	203.6551325545	11.4144477143	5.3700216222	-16.3106092381	0.6793752795	28.1190495239	0.1380718923
100	8	17	-120.010468	39.625991	-119.212272	38.348308	157.934155003	11.4144477143	5.3700216222	7.9116955803	-20.4191564684	26.0259673999	0.1647899873
101	9	10	-119.8993	39.6065	-117.159999	39.600807	234.6749280516	9.8855477907	-0.8890202713	-15.4517097325	0.840064407	25.3961877576	0.1082185812
102	9	11	-119.8993	39.6065	-119.9022	39.5048	11.3112567475	9.8855477907	-0.8890202713	9.5193145089	0.6823385103	1.6134730358	0.1426431273
103	9	12	-119.8993	39.6065	-117.04945	39.473104	244.8185344025	9.8855477907	-0.8890202713	-15.9701601602	0.7048760515	25.9047898877	0.1058122088
104	9	13	-119.8993	39.6065	-117.62386	39.38344	196.8121524018	9.8855477907	-0.8890202713	-16.5683760218	0.9120547186	26.5151646458	0.1347232085
105	9	14	-119.8993	39.6065	-117.7243	39.26398	190.6284736665	9.8855477907	-0.8890202713	-15.7441392882	0.6893298787	25.6782407684	0.1347030707
106	9	15	-119.8993	39.6065	-119.60815	39.211	50.5935108002	9.8855477907	-0.8890202713	6.4512101167	-19.3752134511	18.8025001939	0.3716385737
107	9	16	-119.8993	39.6065	-118.081634	38.570527	194.6207774179	9.8855477907	-0.8890202713	-16.3106092381	0.6793752795	26.2430658971	0.1348420567
108	9	17	-119.8993	39.6065	-119.212272	38.348308	151.9862401338	9.8855477907	-0.8890202713	7.9116955803	-20.4191564684	19.6296284332	0.129153984
109	10	11	-117.159999	39.600807	-119.9022	39.5048	235.33710139	-15.4517097325	0.840064407	9.5193145089	0.6823385103	24.9715223628	0.1061095858
110	10	12	-117.159999	39.600807	-117.04945	39.473104	17.0736883455	-15.4517097325	0.840064407	-15.9701601602	0.7048760515	0.5357860931	0.0313808055
111	10	13	-117.159999	39.600807	-117.62386	39.38344	46.5677281669	-15.4517097325	0.840064407	-16.5683760218	0.9120547186	1.1189844533	0.0240291828
112	10	14	-117.159999	39.600807	-117.7243	39.26398	61.2498258122	-15.4517097325	0.840064407	-15.7441392882	0.6893298787	0.3289923146	0.0053713184
113	10	15	-117.159999	39.600807	-119.60815	39.211	214.7493458877	-15.4517097325	0.840064407	6.4512101167	-19.3752134511	29.805961766	0.1387941912
114	10	16	-117.159999	39.600807	-118.081634	38.570527	139.4685626938	-15.4517097325	0.840064407	-16.3106092381	0.6793752795	0.8738016689	0.0062652232
115	10	17	-117.159999	39.600807	-119.212272	38.348308	225.5347504288	-15.4517097325	0.840064407	7.9116955803	-20.4191564684	31.5880227307	0.1400583399
116	11	12	-119.9022	39.5048	-117.04945	39.473104	244.8220928046	9.5193145089	0.6823385103	-15.9701601602	0.7048760515	25.4894846328	0.1041143156
117	11	13	-119.9022	39.5048	-117.62386	39.38344	196.0998777707	9.5193145089	0.6823385103	-16.5683760218	0.9120547186	26.0887018987	0.1330378285
118	11	14	-119.9022	39.5048	-117.7243	39.26398	189.0767304225	9.5193145089	0.6823385103	-15.7441392882	0.6893298787	25.2634547645	0.1336148277
119	11	15	-119.9022	39.5048	-119.60815	39.211	41.3086299626	9.5193145089	0.6823385103	6.4512101167	-19.3752134511	20.290851516	0.4912012704
120	11	16	-119.9022	39.5048	-118.081634	38.570527	188.4524046323	9.5193145089	0.6823385103	-16.3106092381	0.6793752795	25.8299239169	0.137063382
121	11	17	-119.9022	39.5048	-119.212272	38.348308	141.7691053191	9.5193145089	0.6823385103	7.9116955803	-20.4191564684	21.1626446588	0.1492754335
122	12	13	-117.04945	39.473104	-117.62386	39.38344	50.3328785328	-15.9701601602	0.7048760515	-16.5683760218	0.9120547186	0.6330759964	0.0125777825
123	12	14	-117.04945	39.473104	-117.7243	39.26398	62.4987244083	-15.9701601602	0.7048760515	-15.7441392882	0.6893298787	0.2265548897	0.0036249522
124	12	15	-117.04945	39.473104	-119.60815	39.211	221.9503137433	-15.9701601602	0.7048760515	6.4512101167	-19.3752134511	30.0986351771	0.1356097888
125	12	16	-117.04945	39.473104	-118.081634	38.570527	134.2495764902	-15.9701601602	0.7048760515	-16.3106092381	0.6793752795	0.3414027885	0.0025430456
126	12	17	-117.04945	39.473104	-119.212272	38.348308	225.0722976937	-15.9701601602	0.7048760515	7.9116955803	-20.4191564684	31.8836601335	0.1416596376
127	13	14	-117.62386	39.38344	-117.7243	39.26398	15.8458393696	-16.5683760218	0.9120547186	-15.7441392882	0.6893298787	0.8537988916	0.0538815819
128	13	15	-117.62386	39.38344	-119.60815	39.211	171.8188312102	-16.5683760218	0.9120547186	6.4512101167	-19.3752134511	30.6834580153	0.1785802976
129	13	16	-117.62386	39.38344	-118.081634	38.570527	98.6736106357	-16.5683760218	0.9120547186	-16.3106092381	0.6793752795	0.347251258	0.0035191908
130	13	17	-117.62386	39.38344	-119.212272	38.348308	179.3282808419	-16.5683760218	0.9120547186	7.9116955803	-20.4191564684	32.4699010832	0.1810640292
131	14	15	-117.7243	39.26398	-119.60815	39.211	162.3484728492	-15.7441392882	0.6893298787	6.4512101167	-19.3752134511	29.9202178174	0.184296269
132	14	16	-117.7243	39.26398	-118.081634	38.570527	83.0747530257	-15.7441392882	0.6893298787	-16.3106092381	0.6793752795	0.5665574094	0.0068198507
133	14	17	-117.7243	39.26398	-119.212272	38.348308	164.2849391195	-15.7441392882	0.6893298787	7.9116955803	-20.4191564684	31.7043643556	0.192983998
134	15	16	-119.60815	39.211	-118.081634	38.570527	150.0860489487	6.4512101167	-19.3752134511	-16.3106092381	0.6793752795	30.3362316297	0.2021255929
135	15	17	-119.60815	39.211	-119.212272	38.348308	101.8798412934	6.4512101167	-19.3752134511	7.9116955803	-20.4191564684	1.7952255605	0.0176210086
136	16	17	-118.081634	38.570527	-119.212272	38.348308	101.4987427303	-16.3106092381	0.6793752795	7.9116955803	-20.4191564684	32.1227036943	0.3164837596
